# The transcriptome of *Balamuthia mandrillaris* trophozoites for structure-based drug design

**DOI:** 10.1101/2020.06.29.178905

**Authors:** Isabelle Q. Phan, Christopher A. Rice, Justin Craig, Rooksana E. Noorai, Jacquelyn McDonald, Sandhya Subramanian, Logan Tillery, Lynn K. Barrett, Vijay Shankar, James C. Morris, Wesley C. Van Voorhis, Dennis E. Kyle, Peter J. Myler

**Affiliations:** Seattle Structural Genomics Center for Infectious Disease (SSGCID), Seattle, Washington, USA; Center for Global Infectious Disease Research, Seattle Children’s Research Institute, Seattle, Washington, USA; Center for Tropical and Emerging Global Diseases, University of Georgia, Athens, Georgia, USA; Center for Emerging and Re-emerging Infectious Diseases (CERID), Division of Allergy and Infectious Diseases, Department of Medicine, University of Washington, Seattle, Washington, USA; Clemson University Genomics and Bioinformatics Facility, Clemson University, Clemson, South Carolina, USA; Center for Human Genetics, Clemson University, Greenwood, South Carolina, USA; Eukaryotic Pathogens Innovation Center, Department of Genetics and Biochemistry, Clemson University, Clemson, South Carolina, USA; Department of Microbiology, University of Washington, Seattle, Washington, USA; Department of Global Health, University of Washington, Seattle, Washington, USA; Department of Pediatrics, University of Washington, Seattle, Washington, USA

## Abstract

*Balamuthia mandrillaris*, a pathogenic free-living amoeba (FLA), causes cutaneous skin lesions as well as the brain-eating disease: *Balamuthia* granulomatous amoebic encephalitis (GAE). These diseases, and diseases caused by other pathogenic FLA, *Naegleria fowleri* or *Acanthamoeba* species, are minimally studied from a drug discovery perspective; few targets have been validated or characterized at the molecular level, and little is known about the biochemical pathways necessary for parasite survival. Chemotherapies for CNS disease caused by *B. mandrillaris* require vast improvement. Current therapeutics are limited to a small number of drugs that were previously discovered in the last century through *in vitro* testing or identified after use in the small pool of surviving reports.

Using our recently published methodology to identify potentially useful therapeutics, we screened a collection of 85 compounds that have previously been reported to have antiparasitic activity. We identified 59 compounds that impacted growth at concentrations below 220 μM. Since there is no fully annotated genome or proteome, we used RNA-Seq to reconstruct the transcriptome of *B. mandrillaris* and locate the coding sequences of the specific genes potentially targeted by the compounds identified to inhibit trophozoite growth. We determined the sequence of 17 of these target genes and obtained expression clones for 15 that we validated by direct sequencing.
