## Supplemental Table S1 for "The transcriptome of *Balamuthia mandrillaris* trophozoites for structure-based drug design"

### Sheet: Sheet1
SSGCIDID	PrimerName	PrimerSequence	PrimerTemperature
BamaA.00032.a.B1	BamaA.00032.a.1.B_Fwd	CTCACCACCACCACCACCATATGTCCGTCACTCAAACTCTGGT	68
BamaA.00032.a.B1	BamaA.00032.a.1.B_RevRT	ATCCTATCTTACTCACTTAGTAGCGGTAGGAGTCAGGCTTG	70
BamaA.00975.a.B1	BamaA.00975.a.1.B_Fwd	CTCACCACCACCACCACCATATGCAAGCCAGCACTCCTTCATC	70
BamaA.00975.a.B1	BamaA.00975.a.1.B_RevRT	ATCCTATCTTACTCACTTAATCCCGAATGTTGTGGATATCGTG	70
BamaA.01098.a.B1	BamaA.01098.a.1.B_Fwd	CTCACCACCACCACCACCATATGAGCAAGCAGCGCGTCTGTT	68
BamaA.01098.a.B1	BamaA.01098.a.1.B_RevRT	ATCCTATCTTACTCACTTACAAAGTCTCGATGGTGACGGGT	68
BamaA.01191.a.B1	BamaA.01191.a.1.B_Fwd	CTCACCACCACCACCACCATATGGCAGGCAAGGGGAAGCCG	70
BamaA.01191.a.B1	BamaA.01191.a.1.B_RevRT	ATCCTATCTTACTCACTTACACAGCAAACGGAAGACTGATGG	70
BamaA.07054.a.B2	BamaA.07054.a.2.B_Fwd	CTCACCACCACCACCACCATATGTTTGTAAAGTACATGACCTATGA	68
BamaA.07054.a.B2	BamaA.07054.a.2.B_RevRT	ATCCTATCTTACTCACTTACTCGGAAGAGCCGCGCCTGG	70
BamaA.10201.a.B1	BamaA.10201.a.1.B_Fwd	CTCACCACCACCACCACCATATGGAAGACAAGCCAAGCAGAGA	68
BamaA.10201.a.B1	BamaA.10201.a.1.B_RevRT	ATCCTATCTTACTCACTTATTCGGCCGTCTTCGAGGAACC	68
BamaA.17129.a.B1	BamaA.17129.a.1.B_Fwd	CTCACCACCACCACCACCATATGTCCGAAGAAGTAGAGACCTTT	68
BamaA.17129.a.B1	BamaA.17129.a.1.B_RevRT	ATCCTATCTTACTCACTTAGTCAACCTCCTCCATCTTGGAG	68
BamaA.18681.a.B2	BamaA.18681.a.2.B_Fwd	CTCACCACCACCACCACCATATGTCTTTGGGCCTTCAGGCCA	68
BamaA.18681.a.B2	BamaA.18681.a.2.B_Fwd	CTCACCACCACCACCACCATATGTCTTTGGGCCTTCAGGCCA	68
BamaA.18681.a.B2	BamaA.18681.a.2.B_Fwd	CTCACCACCACCACCACCATATGTCTTTGGGCCTTCAGGCCA	68
BamaA.18681.a.B2	BamaA.18681.a.2.B_RevRT	ATCCTATCTTACTCACTTAATAGCTGCGGCCAAAGAGGGTC	70
BamaA.18681.a.B2	BamaA.18681.a.2.B_RevRT	ATCCTATCTTACTCACTTAATAGCTGCGGCCAAAGAGGGTC	70
BamaA.18681.a.B2	BamaA.18681.a.2.B_RevRT	ATCCTATCTTACTCACTTAATAGCTGCGGCCAAAGAGGGTC	70
BamaA.18681.a.B21	BamaA.18681.a.2.B_Fwd	CTCACCACCACCACCACCATATGTCTTTGGGCCTTCAGGCCA	68
BamaA.18681.a.B21	BamaA.18681.a.2.B_RevRT	ATCCTATCTTACTCACTTAATAGCTGCGGCCAAAGAGGGTC	70
BamaA.18982.a.B2	BamaA.18982.a.2.B_Fwd	CTCACCACCACCACCACCATATGGCTAATCGTCACGCTATCGT	68
BamaA.18982.a.B2	BamaA.18982.a.2.B_RevRT	ATCCTATCTTACTCACTTAGTTATCGTCCACCAGGATCATCT	68
BamaA.19525.a.B2	BamaA.19525.a.2.B_Fwd	CTCACCACCACCACCACCATATGCAACCCCTTTCGGAACGTTC	70
BamaA.19525.a.B2	BamaA.19525.a.2.B_RevRT	ATCCTATCTTACTCACTTACAACTTGTTTCCTCGATTGAGCTG	70
BamaA.19900.a.B2	BamaA.19900.a.2.B_Fwd	CTCACCACCACCACCACCATATGGGCCTCAAATATTTCGTGGG	68
BamaA.19900.a.B2	BamaA.19900.a.2.B_RevRT	ATCCTATCTTACTCACTTATCCTCGCGCAACATACAAGGCT	68
BamaA.19955.a.B2	BamaA.19955.a.2.B_Fwd	CTCACCACCACCACCACCATATGGAGGAAGACACCGAAGCATG	70
BamaA.19955.a.B2	BamaA.19955.a.2.B_RevRT	ATCCTATCTTACTCACTTAGCCTTTCTTTTGCAGTTCTTGGTT	68
BamaA.19955.a.B3	BamaA.19955.a.3.B_Fwd	CTCACCACCACCACCACCATATGAGCAAGAAAACCAGAATCGCT	68
BamaA.19955.a.B3	BamaA.19955.a.3.B_RevRT	ATCCTATCTTACTCACTTAACCCAGCTCTTCCTCTTCTTCC	68
BamaA.19955.b.B2	BamaA.19955.b.2.B_Fwd	CTCACCACCACCACCACCATATGTCCTCTGCTGCTGATCGGG	70
BamaA.19955.b.B2	BamaA.19955.b.2.B_RevRT	ATCCTATCTTACTCACTTAACTTGCTCGATTGAGAGCGTCC	68
BamaA.19955.b.B3	BamaA.19955.b.3.B_Fwd	CTCACCACCACCACCACCATATGAAGGCAGGCACCAGGATTC	68
BamaA.19955.b.B3	BamaA.19955.b.3.B_RevRT	ATCCTATCTTACTCACTTAAGAAGAAGAATAGAAAGAGCGAACG	70
BamaA.20376.a.B1	BamaA.20376.a.1.B_Fwd	CTCACCACCACCACCACCATATGGAACGCATACTCAACTTTGATG	70
BamaA.20376.a.B1	BamaA.20376.a.1.B_RevRT	ATCCTATCTTACTCACTTATTCCATCTGTGAGTTATCTTGCAC	68
BamaA.20377.a.B1	BamaA.20377.a.1.B_Fwd	CTCACCACCACCACCACCATATGGAAGGTAGCAGCAGCGTTG	68
BamaA.20377.a.B1	BamaA.20377.a.1.B_RevRT	ATCCTATCTTACTCACTTACATATAAGTGTTGAGCAAGACCTC	68
BamaA.20378.a.B2	BamaA.20378.a.2.B_Fwd	CTCACCACCACCACCACCATATGGAGAGCGGAGCTGCTGCT	68
BamaA.20378.a.B2	BamaA.20378.a.2.B_RevRT	ATCCTATCTTACTCACTTACTCCAAGGCTTTGGCTCCAATG	68
BamaA.20378.a.B3	BamaA.20378.a.3.B_Fwd	CTCACCACCACCACCACCATATGGTCGTCAGCAACGTGGAGG	70
BamaA.20378.a.B3	BamaA.20378.a.3.B_RevRT	ATCCTATCTTACTCACTTACTCTCTCTCTACTGCTCCCACC	70
BamaA.20378.a.B4	BamaA.20378.a.4.B_Fwd	CTCACCACCACCACCACCATATGGAAGACATAAGAGAAGGAGAC	68
BamaA.20378.a.B4	BamaA.20378.a.4.B_RevRT	ATCCTATCTTACTCACTTACTCGGATTTGTTCACGAACAAAAC	68
BamaA.20378.a.B5	BamaA.20378.a.5.B_Fwd	CTCACCACCACCACCACCATATGCGACGCCTTAGGTTTGTGG	68
BamaA.20378.a.B5	BamaA.20378.a.5.B_RevRT	ATCCTATCTTACTCACTTATGGAGCTGTAGCTGCTGCCTC	68
BamaA.20378.a.B6	BamaA.20378.a.6.B_Fwd	CTCACCACCACCACCACCATATGGAGAGCGGAGCTGCTGCT	68
BamaA.20378.a.B6	BamaA.20378.a.6.B_RevRT	ATCCTATCTTACTCACTTATTGTTGAAACAGCTGAATGGCTTC	68
BamaA.20378.a.B7	BamaA.20378.a.7.B_Fwd	CTCACCACCACCACCACCATATGGGAGGTCTATTCGACTTAGC	68
BamaA.20378.a.B7	BamaA.20378.a.7.B_RevRT	ATCCTATCTTACTCACTTACTCGGATTTGTTCACGAACAAAAC	68
BamaA.20378.a.B8	BamaA.20378.a.8.B_Fwd	CTCACCACCACCACCACCATATGACAGCTCCAACAAGAATCGG	68
BamaA.20378.a.B8	BamaA.20378.a.8.B_RevRT	ATCCTATCTTACTCACTTATTGTTGAAACAGCTGAATGGCTTC	68
BamaA.20380.a.B2	BamaA.20380.a.2.B_Fwd	CTCACCACCACCACCACCATATGGACCACGGCCCCGTCGT	68
BamaA.20380.a.B2	BamaA.20380.a.2.B_RevRT	ATCCTATCTTACTCACTTAAAACAAGATCGTTTGAAAAGGAGAG	68
